# Genetic landscape of recessive diseases in the Vietnamese population from large-scale clinical exome sequencing

**DOI:** 10.1101/2020.10.27.358358

**Authors:** Ngoc Hieu Tran, Thanh-Huong Nguyen Thi, Hung-Sang Tang, Le-Phuc Hoang, Trung-Hieu Le Nguyen, Nhat-Thang Tran, Thu-Huong Nhat Trinh, Van Thong Nguyen, Bao-Han Huu Nguyen, Hieu Trong Nguyen, Loc Phuoc Doan, Ngoc-Minh Phan, Kim-Huong Thi Nguyen, Hong-Dang Luu Nguyen, Minh-Tam Thi Quach, Thanh-Phuong Thi Nguyen, Vu Uyen Tran, Dinh-Vinh Tran, Quynh-Tho Thi Nguyen, Thanh-Thuy Thi Do, Nien Vinh Lam, Phuong Cao Thi Ngoc, Dinh Kiet Truong, Hoai-Nghia Nguyen, Minh-Duy Phan, Hoa Giang

## Abstract

**Purpose:** Accurate profiling of population-specific recessive diseases is essential for the design of cost-effective carrier screening programs. However, minority populations and ethnic groups, including Vietnamese, are still under-represented in existing genetic studies. Here we reported the first comprehensive study of recessive diseases in the Vietnamese population.

**Methods:** Clinical exome sequencing (CES) data of 4,503 disease-associated genes obtained from a cohort of 985 Vietnamese individuals was analyzed to identify pathogenic variants, associated diseases and their carrier frequencies in the population.

**Results:** Eighty-five recessive diseases were identified in the Vietnamese population, among which seventeen diseases had carrier frequencies of at least 1% (1 in 100 individuals). Three diseases were especially prevalent in the Vietnamese population with carrier frequencies of 2-12 times higher than in other East Asia or the world populations, including Beta-thalassemia (1 in 25), citrin deficiency (1 in 33) and phenylketonuria (1 in 40). Seven novel pathogenic and three likely pathogenic variants associated with nine recessive diseases were also discovered.

**Conclusions:** The comprehensive profile of recessive diseases identified in this study shall enable the design of cost-effective carrier screening programs specific to the Vietnamese population. The newly discovered pathogenic variants may also exist in other populations at extremely low frequencies, thus representing a valuable resource for future research. Our study has demonstrated the advantage of population-specific genetic studies to advance the knowledge and practice of medical genetics.
