## Supplementary Table S5 for "Genetic landscape of recessive diseases in the Vietnamese population from large-scale clinical exome sequencing"

### Sheet: Table S5
Table S5. Three new likely pathogenic variants.
(AF: allele frequency; EAS: East Asia)
variant ID	rs ID	G4500 AF	gnomAD EAS AF	gnomAD AF	gene	consequence	amino acid change	OMIM	disease
in KHV, dbSNP, and G4500
chr6_26093233_G_A	rs573745685	0.00761421	0.0008702	6.366e-05	HFE	splice donor	splicing	613609	Hemochromatosis, type 1
in dbSNP and G4500 only
chr1_151344726_A_C	rs1183832067	0.0263959	0	5.338e-06	RFX5	splice donor	splicing	601863	Bare lymphocyte syndrome, type II
in G4500 only
chr11_823693_G_C	n.a.	0.0269036	n.a.	n.a.	PNPLA2	splice acceptor	splicing	609059	Neutral lipid storage disease with myopathy
