## Supplementary Table S2 for "Genetic landscape of recessive diseases in the Vietnamese population from large-scale clinical exome sequencing"

### Sheet: Table S2
Table S2. Homozygous or compound heterozygous carriers for 5 genes associated with recessive diseases.
gene	ClinVar disease	number of carriers
GJB2	Deafness, autosomal recessive 1A	12
HFE	Hemochromatosis type 1	5
VPS13B	Cohen syndrome	4
CBS	Classic homocystinuria	1
GBA	Gaucher disease	1
