## Supplementary Table S3 for "Genetic landscape of recessive diseases in the Vietnamese population from large-scale clinical exome sequencing"

### Sheet: Table S3
Table S3. Carrier frequencies before and after the exclusion of 23 homozygous or compound heterozygous carriers for 5 genes associated with recessive diseases.
(CF: carrier frequency)
gene	gene CF before	gene CF after	gene CF reduced by
GJB2	0.181726	0.171634	0.0100918
HFE	0.0984772	0.0938776	0.00459961
VPS13B	0.084264	0.0805301	0.00373389
CBS	0.00304569	0.00203252	0.00101316
GBA	0.00203046	0.00101626	0.0010142
