## Supplementary Table S4 for "Genetic landscape of recessive diseases in the Vietnamese population from large-scale clinical exome sequencing"

### Sheet: Table S4 - variants
Table S4. Details of pathogenic variants and genes associated with recessive diseases identified from the G4500 variant call set.
(AF: allele frequency; CF: carrier frequency)
variant ID	rs ID	variant AF	gnomAD_EAS_AF	gnomAD_AF	variant CF	gene	gene CF	ClinVar ID	ClinVar disease	pattern of inheritance
chr13_20189473_C_T	rs72474224	0.0817061	0.08536	0.003461	0.163412	GJB2	0.171634	17023	Deafness, autosomal recessive 1A	AR
chr13_20189346_AG_A	rs80338943	0.00308325	0.009259	0.0002094	0.0061665	GJB2	0.171634	17014	Deafness, autosomal recessive 1A	AR
chr13_20189281_CAT_C	rs111033204	0.00154162	0.001277	2.791e-05	0.00308325	GJB2	0.171634	44736	Deafness, autosomal recessive 1A	AR
chr6_26090951_C_G	rs1799945	0.0469388	0.02652	0.1013	0.0938776	HFE	0.0938776	10	Hemochromatosis type 1	AR
chr8_99832368_G_T	rs386834119	0.0372069	0.0632	0.045	0.0744139	VPS13B	0.0805301	56699	Cohen syndrome	AR
chr8_99832367_A_T	rs74485751	0.0224261	0.07569	0.07081	0.0448522	VPS13B	0.0805301	555020	Cohen syndrome	AR
chr11_5226943_C_T	rs33950507	0.015736	0.001277	0.0003	0.0314721	HBB	0.0395939	15161	Beta Thalassemia	AR
chr11_5226970_T_A	rs33986703	0.00253807	0.0008026	5.66e-05	0.00507614	HBB	0.0395939	15401	Beta Thalassemia	AR
chr11_5226762_CAAAG_C	rs1235072590	0.00152284	0.002235	6.982e-05	0.00304569	HBB	0.0395939	15417	Beta Thalassemia	AR
chr7_96189371_TCATA_T	rs1249429487	0.0147208	0.006063	0.0001466	0.0294416	SLC25A13	0.0304569	225472	Citrin Deficiency	AR
chr7_96121928_G_GCCCGGGCAGCCACCTGTAATCTC	rs80338725	0.00101523	0.0006382	1.397e-05	0.00203046	SLC25A13	0.0304569	6003	Citrin Deficiency	AR
chr12_102855326_C_A	rs192592111	0.0116751	0.001276	2.792e-05	0.0233503	PAH	0.0253807	664621	Phenylketonuria	AR
chr12_102846924_G_T	rs199475650	0.00101523	0.0001088	7.959e-06	0.00203046	PAH	0.0253807	102904	Phenylketonuria	AR
chr2_31529325_C_T	rs9332964	0.0116751	0.007344	0.0001606	0.0233503	SRD5A2	0.0233503	3351	5-alpha reductase deficiency	AR
chr17_80112666_G_A	rs549029029	0.0035533	0.0002223	1.64e-05	0.0071066	GAA	0.0192893	188786	Glycogen storage disease, type II	AR
chr17_80113028_G_T	rs1057516928	0.00304569	0	0	0.00609137	GAA	0.0192893	370998	Glycogen storage disease, type II	AR
chr17_80112920_G_C	rs368438393	0.00253807	5.534e-05	8.25e-06	0.00507614	GAA	0.0192893	189013	Glycogen storage disease, type II	AR
chr17_80112922_C_A	rs28940868	0.00152284	0.001547	0.0001153	0.00304569	GAA	0.0192893	4029	Glycogen storage disease, type II	AR
chr17_80107866_G_A	rs543300039	0.00101523	0	2.86e-05	0.00203046	GAA	0.0192893	188797	Glycogen storage disease, type II	AR
chr2_113060943_T_C	rs148755083	0.00964467	0.01348	0.001003	0.0192893	IL36RN	0.0192893	40005	Generalized pustular psoriasis	AR
chr7_80661109_AAC_A	rs572295823	0.0071066	0.01547	0.001156	0.0142132	CD36	0.0172589	225309	Platelet glycoprotein IV deficiency	AR
chr7_80673381_ATATTGTGCCTAT_A	rs550565800	0.00152284	0.01066	0.0007835	0.00304569	CD36	0.0172589	225310	Platelet glycoprotein IV deficiency	AR
chr6_32040723_G_A	rs202242769	0.00812183	0.008086	0.009213	0.0162437	CYP21A2	0.0162437	225335	Classic congenital adrenal hyperplasia due to 21-hydroxylase deficiency	AR
chr7_92517406_AT_A	rs755998864	0.00812183	0	4.49e-05	0.0162437	PEX1	0.0162437	371779	Peroxisome biogenesis disorder	AR
chr10_89214870_C_G	rs529668674	0.00761421	0.0003808	2.786e-05	0.0152284	LIPA	0.0152284	695035	Lysosomal acid lipase deficiency	AR
chr1_94005469_C_T	rs148460146	0.00558376	0.001849	0.0003143	0.0111675	ABCA4	0.013198	143076	Stargardt disease 1	AR
chr1_94030452_C_T	rs61750142	0.00101523	0	1.988e-05	0.00203046	ABCA4	0.013198	99278	Stargardt disease 1	AR
chr14_87939915_A_G	rs138577661	0.00456853	0.008513	0.0006511	0.00913706	GALC	0.013198	225368	Galactosylceramide beta-galactosidase deficiency	AR
chr14_87945631_C_T	rs200378205	0.00203046	0.0005564	5.222e-05	0.00406091	GALC	0.013198	167119	Galactosylceramide beta-galactosidase deficiency	AR
chr5_148120311_GA_G	rs565782662	0.00558376	0.004171	0.004058	0.0111675	SPINK5	0.013198	523932	Netherton syndrome	AR
chr5_148120311_G_GA	rs1379839128	0.00101523	0	0	0.00203046	SPINK5	0.013198	5268	Netherton syndrome	AR
chr11_61956946_C_T	rs200277476	0.00558376	0.002501	0.0002625	0.0111675	BEST1	0.0111675	99725	Bestrophinopathy, autosomal recessive	AR
chr11_108140107_C_T	rs532190594	0.00456853	0.0001088	1.194e-05	0.00913706	ACAT1	0.00913706	376832	Deficiency of acetyl-CoA acetyltransferase	AR
chr13_51974694_C_CT	rs758115611	0.00203046	0	0	0.00406091	ATP7B	0.00913706	370306	Wilson disease	AR
chr13_51950298_G_A	rs777629392	0.00152284	0.0001112	8.015e-06	0.00304569	ATP7B	0.00913706	554444	Wilson disease	AR
chr13_51974906_G_T	rs753236073	0.00101523	5.562e-05	8.019e-06	0.00203046	ATP7B	0.00913706	189193	Wilson disease	AR
chr5_132370023_C_G	rs11568520	0.0035533	0.001639	0.0001244	0.0071066	SLC22A5	0.00913706	25350	Renal carnitine transport defect	AR
chr5_132385435_C_T	rs121908893	0.00101523	0.001468	0.0001193	0.00203046	SLC22A5	0.00913706	6426	Renal carnitine transport defect	AR
chr3_48884134_A_C	rs541208710	0.00456853	0.0009242	7.221e-05	0.00913706	SLC25A20	0.00913706	12137	Carnitine acylcarnitine translocase deficiency	AR
chr4_103658260_G_A	rs764659822	0.00456853	0.0004357	3.185e-05	0.00913706	TACR3	0.00913706	183684	Hypogonadotropic hypogonadism 11 with or without anosmia	AR
chr12_57763698_T_TGGGTGGG	rs780950819	0.0035533	0	0	0.0071066	CYP27B1	0.0071066	279798	Vitamin D-dependent rickets, type 1	AR
chr5_79069518_A_G	rs56774046	0.0035533	0	0.0005005	0.0071066	DMGDH	0.0071066	432171	Dimethylglycine dehydrogenase deficiency	AR
chr15_45099748_C_T	rs368488511	0.00253807	0.002446	0.0001948	0.00507614	DUOX2	0.0071066	420157	Thyroid dyshormonogenesis 6	AR
chr15_45106589_CT_C	rs200592893	0.00101523	0.0002718	1.988e-05	0.00203046	DUOX2	0.0071066	631734	Thyroid dyshormonogenesis 6	AR
chrX_13746826_CA_C	rs1273047413	0.0035533	0	0.0001977	0.0071066	OFD1	0.0071066	41142	Joubert syndrome 10	XLR
chr14_81143407_G_A	rs189261858	0.0035533	0.002555	0.0002346	0.0071066	TSHR	0.0071066	225505	Hypothyroidism, congenital, nongoitrous, 1	AR
chr16_56484820_G_A	rs567573386	0.00152284	0.0002718	3.182e-05	0.00304569	BBS2	0.00609137	496478	Bardet-Biedl syndrome	AR
chr16_56510005_GA_G	rs1367927635	0.00152284	0.0001087	7.958e-06	0.00304569	BBS2	0.00609137	552531	Bardet-Biedl syndrome	AR
chr2_210612132_C_G	rs201716417	0.00304569	0.0003807	3.187e-05	0.00609137	CPS1	0.00609137	656636	Congenital hyperammonemia, type I	AR
chr4_158695582_A_G	rs780015493	0.00203046	0.001142	9.947e-05	0.00406091	ETFDH	0.00609137	666174	Glutaric aciduria, type 2	AR
chr4_158682408_A_T	rs199899494	0.00101523	0.0001631	1.194e-05	0.00203046	ETFDH	0.00609137	656755	Glutaric aciduria, type 2	AR
chr11_68936293_C_T	rs991227431	0.00253807	0	1.99e-05	0.00507614	IGHMBP2	0.00507614	488694	Charcot-Marie-Tooth disease, axonal, type 2S; Neuronopathy, distal hereditary motor, type VI	AR
chr5_149978134_CTG_C	rs763198695	0.00253807	5.45e-05	4.033e-06	0.00507614	SLC26A2	0.00507614	371777	Multiple epiphyseal dysplasia 4	AR
chr11_10500245_C_T	rs3741040	0.00203046	0.004349	0.0003221	0.00406091	AMPD3	0.00406091	18270	Erythrocyte AMP deaminase deficiency	AR
chr2_218809768_G_T	rs587778797	0.00101523	0	0	0.00203046	CYP27A1	0.00406091	446259	Cerebrotendinous xanthomatosis	AR
chr2_218814075_C_T	rs533885672	0.00101523	0.0003262	2.387e-05	0.00203046	CYP27A1	0.00406091	554665	Cerebrotendinous xanthomatosis	AR
chr4_186288514_C_T	rs145906668	0.00203046	0.0001087	3.976e-05	0.00406091	F11	0.00406091	371214	Hereditary factor XI deficiency disease	AR
chr9_34648991_A_G	rs767337193	0.00203046	0.0005437	3.976e-05	0.00406091	GALT	0.00406091	649344	Deficiency of UDPglucose-hexose-1-phosphate uridylyltransferase	AR
chr14_75988930_G_A	rs140366557	0.00203046	0.0004893	0.0001114	0.00406091	IFT43	0.00406091	489395	Retinitis pigmentosa 81	AR
chr1_45508848_G_A	rs121918243	0.00101523	5.562e-05	0.0001724	0.00203046	MMACHC	0.00406091	1425	Methylmalonic aciduria and homocystinuria, cblC type	AR
chr1_45508869_GGATAGAGGTGCCA_G	.	0.00101523	0	0	0.00203046	MMACHC	0.00406091	556017	Methylmalonic aciduria and homocystinuria, cblC type	AR
chr2_151541470_G_A	rs749452641	0.00101523	0	4.034e-06	0.00203046	NEB	0.00406091	557888	Nemaline myopathy 2	AR
chr2_151545999_C_A	rs760082702	0.00101523	0	0	0.00203046	NEB	0.00406091	551884	Nemaline myopathy 2	AR
chr5_132595759_T_TA	rs397507178	0.00101523	0.0004544	0.0002712	0.00203046	RAD50	0.00406091	141045	Nijmegen breakage syndrome-like disorder	AR
chr5_132595759_TA_T	rs772667708	0.00101523	0.000284	0.0001418	0.00203046	RAD50	0.00406091	408407	Nijmegen breakage syndrome-like disorder	AR
chr16_56880142_G_A	rs753523115	0.00203046	0.0003427	2.549e-05	0.00406091	SLC12A3	0.00406091	642516	Gitelman syndrome	AR
chr2_214974832_G_C	.	0.00152284	0	0	0.00304569	ABCA12	0.00304569	448978	Ichthyosis, congenital, autosomal recessive	AR
chr3_15645186_G_C	rs13078881	0.00152284	0.0001087	0.03225	0.00304569	BTD	0.00304569	1900	Biotinidase deficiency	AR
chr3_48575437_CG_C	rs780623622	0.00152284	0	2.997e-05	0.00304569	COL7A1	0.00304569	418654	Recessive dystrophic epidermolysis bullosa	AR
chr4_186284142_C_T	rs771896253	0.00152284	0.0001087	1.988e-05	0.00304569	F11	0.00304569	188760	Hereditary factor XI deficiency disease	AR
chr9_37432134_CTG_C	rs1290500250	0.00152284	0.0004893	3.977e-05	0.00304569	GRHPR	0.00304569	162020	Primary hyperoxaluria	AR
chr11_5225923_G_A	rs34451549	0.00152284	0	0	0.00304569	HBB	0.00304569	15458	Beta Thalassemia	AR
chr19_17839485_C_CT	rs769633203	0.00152284	0	0	0.00304569	JAK3	0.00304569	453184	SCID, autosomal recessive, T-negative/B-positive type	AR
chr8_6480712_A_G	rs541042265	0.00152284	0.001669	0.0001202	0.00304569	MCPH1	0.00304569	420681	Primary autosomal recessive microcephaly 1	AR
chr10_26173761_CT_C	rs752046945	0.00152284	0.0004896	3.582e-05	0.00304569	MYO3A	0.00304569	618746	Deafness, autosomal recessive 30	AR
chr6_2948964_C_A	rs1201327476	0.00152284	0.0001087	1.193e-05	0.00304569	SERPINB6	0.00304569	506010	Rare genetic deafness	AR
chr11_64599750_A_T	rs765990518	0.00152284	0.001581	0.0001158	0.00304569	SLC22A12	0.00304569	305239	Familial renal hypouricemia	AR
chr13_40807376_C_T	rs104894429	0.00152284	0.0006524	6.76e-05	0.00304569	SLC25A15	0.00304569	5994	Hyperornithinemia-hyperammonemia-homocitrullinuria syndrome	AR
chr14_24261783_T_C	rs139208806	0.00152284	0.001087	9.147e-05	0.00304569	TGM1	0.00304569	372784	Ichthyosis, congenital, autosomal recessive 1	AR
chr2_233772413_T_G	rs34993780	0.00152284	0.00174	0.000223	0.00304569	UGT1A	0.00304569	12281	Gilbert syndrome	AR
chr21_43068572_C_T	rs863223435	0.00101626	0	3.978e-06	0.00203252	CBS	0.00203252	212874	Homocystinuria, B6-responsive and nonresponsive types; Thrombosis, hyperhomocysteinemic	AR
chr16_16163009_G_A	rs72653744	0.00101523	0.0007068	0.0001671	0.00203046	ABCC6	0.00203046	6572	Pseudoxanthoma elasticum	AR
chr12_120739141_A_G	rs387906950	0.00101523	0.001313	0.000101	0.00203046	ACADS	0.00203046	30612	Deficiency of butyryl-CoA dehydrogenase	AR
chr1_99912471_C_CA	rs772172553	0.00101523	0	4.008e-05	0.00203046	AGL	0.00203046	370832	Glycogen storage disease type III	AR
chr4_79984831_A_AG	rs312262690	0.00101523	0	0	0.00203046	ANTXR2	0.00203046	2604	Hyaline fibromatosis syndrome	AR
chr7_66081802_G_C	.	0.00101523	0	0	0.00203046	ASL	0.00203046	553491	Argininosuccinate lyase deficiency	AR
chr1_197093156_G_A	rs199422185	0.00101523	0	2.802e-05	0.00203046	ASPM	0.00203046	21621	Primary autosomal recessive microcephaly 5	AR
chr11_108293364_CT_C	rs876659039	0.00101523	0	0	0.00203046	ATM	0.00203046	231231	Ataxia-telangiectasia syndrome	AR
chr16_28902318_G_GC	rs751365374	0.00101523	0	0	0.00203046	ATP2A1	0.00203046	464085	Brody myopathy	AR
chr12_88118527_AT_A	rs747983279	0.00101523	0.001746	0.001686	0.00203046	CEP290	0.00203046	217622	Joubert syndrome	AR
chr7_117590376_T_A	rs397508273	0.00101523	0	0	0.00203046	CFTR	0.00203046	53348	Cystic fibrosis	AR
chr2_98395999_C_T	rs104893620	0.00101523	5.444e-05	9.548e-05	0.00203046	CNGA3	0.00203046	9481	Achromatopsia	AR
chr7_107563971_G_GGGCCC	.	0.00101523	0	0	0.00203046	COG5	0.00203046	638408	Congenital disorder of glycosylation type 2i	AR
chr10_16940152_G_A	rs143944436	0.00101523	0.0001087	0.0001313	0.00203046	CUBN	0.00203046	581662	Megaloblastic anemia due to inborn errors of metabolism	AR
chr17_42909374_T_C	rs775826449	0.00101523	0.0001087	7.953e-06	0.00203046	G6PC	0.00203046	640818	Glycogen storage disease type 1A	AR
chr4_174517983_CAG_C	rs587777719	0.00101523	0.0005993	5.193e-05	0.00203046	HPGD	0.00203046	156027	Hypertrophic osteoarthropathy, primary, autosomal recessive, 1	AR
chr9_100284324_C_T	rs755288504	0.00101523	5.469e-05	8.157e-06	0.00203046	INVS	0.00203046	690376	Infantile nephronophthisis	AR
chr1_209650023_G_A	rs80356680	0.00101523	0	5.568e-05	0.00203046	LAMB3	0.00203046	14541	Junctional epidermolysis bullosa gravis of Herlitz	AR
chr3_185534854_G_A	rs768448663	0.00101523	5.437e-05	2.784e-05	0.00203046	LIPH	0.00203046	280138	Woolly hair, autosomal recessive 2 with or without hypotrichosis	AR
chr5_127440868_G_GT	rs762560221	0.00101523	0	0	0.00203046	MEGF10	0.00203046	420779	Myopathy, areflexia, respiratory distress, and dysphagia, early-onset	AR
chr1_45332457_C_T	rs1060501346	0.00101523	0	2.795e-05	0.00203046	MUTYH	0.00203046	406867	Adenomas, multiple colorectal	AR
chr17_18119978_A_AC	rs1274518482	0.00101523	0.0003339	6.428e-05	0.00203046	MYO15A	0.00203046	228372	Deafness, autosomal recessive 3	AR
chr8_76983806_G_A	rs61752124	0.00101523	0.0001087	7.956e-06	0.00203046	PEX2	0.00203046	549898	Peroxisome biogenesis disorder	AR
chr6_63721226_G_T	rs527236067	0.00101523	0.0004587	3.188e-05	0.00203046	PHF3	0.00203046	143115	Retinitis pigmentosa	AR
chr6_52046089_A_G	rs199568593	0.00101523	0.001088	7.961e-05	0.00203046	PKHD1	0.00203046	632491	Autosomal recessive polycystic kidney disease	AR
chr6_161785820_G_A	rs34424986	0.00101523	0	0.001936	0.00203046	PRKN	0.00203046	7050	Parkinson disease	AR
chr15_48227118_C_T	rs377680472	0.00101523	0.0006182	0.0001706	0.00203046	SLC12A1	0.00203046	522964	Bartter syndrome, type 1, antenatal	AR
chr7_107683453_A_G	rs111033313	0.00101523	0.004786	0.0003586	0.00203046	SLC26A4	0.00203046	4840	Pendred syndrome	AR
chr8_93758480_T_G	.	0.00101523	0	0	0.00203046	TMEM67	0.00203046	692261	Joubert syndrome 6	AR
chr8_93780603_A_G	rs775883520	0.00101523	5.437e-05	7.96e-06	0.00203046	TMEM67	0.00203046	216826	Joubert syndrome 6	AR
chr21_42382101_C_T	rs181949335	0.00101523	0.0006524	0.0001445	0.00203046	TMPRSS3	0.00203046	46131	Deafness, autosomal recessive	AR
chr1_216246592_A_C	rs201527662	0.00101523	0.002503	0.0002111	0.00203046	USH2A	0.00203046	143179	Usher syndrome, type 2A	AR
chr1_216078088_C_T	rs775293551	0.00101523	0.0001632	1.2e-05	0.00203046	USH2A	0.00203046	550083	Usher syndrome, type 2A	AR
chr1_155240629_C_T	rs104886460	0.00050813	0.0001087	7.576e-05	0.00101626	GBA	0.00101626	93445	Gaucher disease	AR

### Sheet: Table S4 - genes
gene	gene CF	ClinVar ID	ClinVar disease	pattern of inheritance
GJB2	0.171634	17023	Deafness, autosomal recessive 1A	AR
HFE	0.0938776	10	Hemochromatosis type 1	AR
VPS13B	0.0805301	56699	Cohen syndrome	AR
HBB	0.0395939	15161	Beta Thalassemia	AR
SLC25A13	0.0304569	225472	Citrin Deficiency	AR
PAH	0.0253807	664621	Phenylketonuria	AR
SRD5A2	0.0233503	3351	5-alpha reductase deficiency	AR
GAA	0.0192893	188786	Glycogen storage disease, type II	AR
IL36RN	0.0192893	40005	Generalized pustular psoriasis	AR
CD36	0.0172589	225309	Platelet glycoprotein IV deficiency	AR
CYP21A2	0.0162437	225335	Classic congenital adrenal hyperplasia due to 21-hydroxylase deficiency	AR
PEX1	0.0162437	371779	Peroxisome biogenesis disorder	AR
LIPA	0.0152284	695035	Lysosomal acid lipase deficiency	AR
ABCA4	0.013198	143076	Stargardt disease 1	AR
GALC	0.013198	225368	Galactosylceramide beta-galactosidase deficiency	AR
SPINK5	0.013198	523932	Netherton syndrome	AR
BEST1	0.0111675	99725	Bestrophinopathy, autosomal recessive	AR
ACAT1	0.00913706	376832	Deficiency of acetyl-CoA acetyltransferase	AR
ATP7B	0.00913706	370306	Wilson disease	AR
SLC22A5	0.00913706	25350	Renal carnitine transport defect	AR
SLC25A20	0.00913706	12137	Carnitine acylcarnitine translocase deficiency	AR
TACR3	0.00913706	183684	Hypogonadotropic hypogonadism 11 with or without anosmia	AR
CYP27B1	0.0071066	279798	Vitamin D-dependent rickets, type 1	AR
DMGDH	0.0071066	432171	Dimethylglycine dehydrogenase deficiency	AR
DUOX2	0.0071066	420157	Thyroid dyshormonogenesis 6	AR
OFD1	0.0071066	41142	Joubert syndrome 10	XLR
TSHR	0.0071066	225505	Hypothyroidism, congenital, nongoitrous, 1	AR
BBS2	0.00609137	496478	Bardet-Biedl syndrome	AR
CPS1	0.00609137	656636	Congenital hyperammonemia, type I	AR
ETFDH	0.00609137	666174	Glutaric aciduria, type 2	AR
IGHMBP2	0.00507614	488694	Charcot-Marie-Tooth disease, axonal, type 2S; Neuronopathy, distal hereditary motor, type VI	AR
SLC26A2	0.00507614	371777	Multiple epiphyseal dysplasia 4	AR
AMPD3	0.00406091	18270	Erythrocyte AMP deaminase deficiency	AR
CYP27A1	0.00406091	446259	Cerebrotendinous xanthomatosis	AR
F11	0.00406091	371214	Hereditary factor XI deficiency disease	AR
GALT	0.00406091	649344	Deficiency of UDPglucose-hexose-1-phosphate uridylyltransferase	AR
IFT43	0.00406091	489395	Retinitis pigmentosa 81	AR
MMACHC	0.00406091	1425	Methylmalonic aciduria and homocystinuria, cblC type	AR
NEB	0.00406091	557888	Nemaline myopathy 2	AR
RAD50	0.00406091	141045	Nijmegen breakage syndrome-like disorder	AR
SLC12A3	0.00406091	642516	Gitelman syndrome	AR
ABCA12	0.00304569	448978	Ichthyosis, congenital, autosomal recessive	AR
BTD	0.00304569	1900	Biotinidase deficiency	AR
COL7A1	0.00304569	418654	Recessive dystrophic epidermolysis bullosa	AR
GRHPR	0.00304569	162020	Primary hyperoxaluria	AR
JAK3	0.00304569	453184	SCID, autosomal recessive, T-negative/B-positive type	AR
MCPH1	0.00304569	420681	Primary autosomal recessive microcephaly 1	AR
MYO3A	0.00304569	618746	Deafness, autosomal recessive 30	AR
SERPINB6	0.00304569	506010	Rare genetic deafness	AR
SLC22A12	0.00304569	305239	Familial renal hypouricemia	AR
SLC25A15	0.00304569	5994	Hyperornithinemia-hyperammonemia-homocitrullinuria syndrome	AR
TGM1	0.00304569	372784	Ichthyosis, congenital, autosomal recessive 1	AR
UGT1A	0.00304569	12281	Gilbert syndrome	AR
CBS	0.00203252	212874	Homocystinuria, B6-responsive and nonresponsive types; Thrombosis, hyperhomocysteinemic	AR
ABCC6	0.00203046	6572	Pseudoxanthoma elasticum	AR
ACADS	0.00203046	30612	Deficiency of butyryl-CoA dehydrogenase	AR
AGL	0.00203046	370832	Glycogen storage disease type III	AR
ANTXR2	0.00203046	2604	Hyaline fibromatosis syndrome	AR
ASL	0.00203046	553491	Argininosuccinate lyase deficiency	AR
ASPM	0.00203046	21621	Primary autosomal recessive microcephaly 5	AR
ATM	0.00203046	231231	Ataxia-telangiectasia syndrome	AR
ATP2A1	0.00203046	464085	Brody myopathy	AR
CEP290	0.00203046	217622	Joubert syndrome	AR
CFTR	0.00203046	53348	Cystic fibrosis	AR
CNGA3	0.00203046	9481	Achromatopsia	AR
COG5	0.00203046	638408	Congenital disorder of glycosylation type 2i	AR
CUBN	0.00203046	581662	Megaloblastic anemia due to inborn errors of metabolism	AR
G6PC	0.00203046	640818	Glycogen storage disease type 1A	AR
HPGD	0.00203046	156027	Hypertrophic osteoarthropathy, primary, autosomal recessive, 1	AR
INVS	0.00203046	690376	Infantile nephronophthisis	AR
LAMB3	0.00203046	14541	Junctional epidermolysis bullosa gravis of Herlitz	AR
LIPH	0.00203046	280138	Woolly hair, autosomal recessive 2 with or without hypotrichosis	AR
MEGF10	0.00203046	420779	Myopathy, areflexia, respiratory distress, and dysphagia, early-onset	AR
MUTYH	0.00203046	406867	Adenomas, multiple colorectal	AR
MYO15A	0.00203046	228372	Deafness, autosomal recessive 3	AR
PEX2	0.00203046	549898	Peroxisome biogenesis disorder	AR
PHF3	0.00203046	143115	Retinitis pigmentosa	AR
PKHD1	0.00203046	632491	Autosomal recessive polycystic kidney disease	AR
PRKN	0.00203046	7050	Parkinson disease	AR
SLC12A1	0.00203046	522964	Bartter syndrome, type 1, antenatal	AR
SLC26A4	0.00203046	4840	Pendred syndrome	AR
TMEM67	0.00203046	692261	Joubert syndrome 6	AR
TMPRSS3	0.00203046	46131	Deafness, autosomal recessive	AR
USH2A	0.00203046	143179	Usher syndrome, type 2A	AR
GBA	0.00101626	93445	Gaucher disease	AR
